# EFL-3/E2F7 modulates Wnt signalling through repressing the LIT-1 Nemo-like kinase during asymmetric epidermal cell division in *Caenorhabditis elegans*

**DOI:** 10.1101/2024.07.01.601538

**Authors:** Mar Ferrando-Marco, Michalis Barkoulas

## Abstract

The E2F family of transcription factors is conserved in higher eukaryotes and plays pivotal roles in controlling gene expression during the cell cycle. Most canonical E2Fs associate with members of the Dimerisation Partner (DP) family to activate or repress target genes. However, atypical repressors, such as E2F7 and E2F8, lack DP interaction domains and their functions are less understood. We report here that EFL-3, the E2F7 homologue of *C. elegans*, regulates epidermal stem cell differentiation. We show that phenotypic defects in *efl-3* mutants depend on the Nemo-like kinase *lit-1.* EFL-3 represses *lit-1* expression through direct binding to a *lit-1* intronic element. Increased LIT-1 expression in *efl-3* mutants reduces POP-1/TCF nuclear distribution, and consequently alters Wnt pathway activation. Our findings provide a mechanistic link between an atypical E2F family member and NLK during *C. elegans* asymmetric cell division, which may be conserved in other animals.

**Highlights:**

- EFL-3 is enriched in anterior daughter cells following asymmetric seam cell division.
- *efl-3* mutants show defects in cell differentiation and seam cell fate maintenance.
- EFL-3 directly represses *lit-1*/NLK expression.
- EFL-3-mediated *lit-1* repression alters POP-1 nuclear levels, linking EFL-3 to Wnt signalling.
