## Supplementary material for "EFL-3/E2F7 modulates Wnt signalling through repressing the LIT-1 Nemo-like kinase during asymmetric epidermal cell division in *Caenorhabditis elegans*": Table S3

### Sheet: Sheet1
efl-3	egl-18	elt-1	nhr-73	lit-1	pop-1
agagccgaagatagttgtca	cgtcattatgctgatcgaca	gttagcatcacgataatgca	tatttcattactcggtctcc	agagatagtacgcatccttc	acggaacaccttcacctcat
ccgggtggaatattttcttt	agcacttcgtggtgttgttg	agattcactttatttcggga	ctgtgacaaacttggcagga	aaaaggcacccgcagaattc	ctgttgttctgacgtttcac
tctggatctgttgttcgatt	ctacacggctcatctgacgg	ccgacaactccatctaacat	aaagtacaggcgggttcgtt	gaactacagccggatgaact	gtctaattctgcttccatta
ctggagatggtcttggaaca	cttctgtaactgtttgcaac	cattcgtgttctgcatatca	aagctgcgcaggaggtgatg	ctgttgctgtcgggatataa	aatcgatggatttcgaccgg
gaagcatcggagagttgtga	tgctgattgtctttgcaaca	gacggagcaaagagtccaac	cggatcttcggaagaatgca	ctgctgaatagtgtggttgt	aaccgggaaacgatggtgac
gtcacttctagatcgtcatc	ttgtccattcgctccataac	gatggagtttgtgtcaggat	cagtgcacatgtagcgaatc	tattacgtcagatcgtggca	atccaggactgaagtgtgac
cccaaactcttttcttttct	ctcgtcgagccgatactgaa	atgttttcctgctcaattgg	gaaatagtgcagctgttagt	agagcaaagtgtggtggttg	aacatgggtaaagcagctgc
ctgtctcttcattgatagca	gctcattgttctctttgagc	aattcaacgggttttccttc	tgcatgctctgcagaagaac	tgtatgtgaaactagggcca	gctgcgtatggattcataaa
attcattttccttgcaacgg	gatgagaccgatgagctttt	tccagaagaagtgccgagag	ggctcgaatacaactggtgt	tttttcgtagcacgtcgtag	caggcttggtgatcgtagtg
cgtagattcgtcgtttttca	cggtgatggtgaggcttttc	aatggtgcaatggatgcagc	cattacggctcatgaccatc	agcgaggatcgcatttgaag	tcattgctcccattggaaac
ttgttagttttctgcatggc	tctcgacaagcttcggagag	gttggttgctgatgtattgt	gcttttctagcagtagctaa	tggagggtagaatggttgtg	gattgctgctccatagacag
aagagactctaatccttgcc	cctgatactggagcgactac	tggataactactcggtgtgg	ccgtggtattatgttgttcg	tctggctgactatcttgtac	aaagtgttgtttggcggctg
ctctggaagaccttcttcaa	aagtctggaagtggactcgc	cctccagcatattgatagtt	gtctacttcctcaagtgacg	aaaaagctcggattcgcggg	atgttcagtggagccatatt
cacgtggtgatgacaactca	ggatcaaacatgaatccgtt	atgcatccatatcagttgtc	tgttcaggatcttgctgaac	ataatcttgtgtaggtcgct	tctgattcattggatgaccg
gagccgacaatatccttgaa	gcatcattccatttggattt	attgacatatccattccact	acttgagcaaatccccgttg	tgtcaaagcttgcggggaaa	ttcgatcgacattctgtgga
ggtcggtgttgaagtacatg	ctcacggattgttgattctc	cggattgttttgtgttccaa	ctctccacttctttcacata	ggatgtttgcagtgtgcaaa	tgaacgcgtttaatggcttc
acgagtgtcaactctcgatc	cacggatttcgattgtggtg	gagttgtgtcgttggataga	atatctctgctgagccatta	ctctatagtactgggtcaca	aatctcttccagcagtgctt
tcaaaaaccgtctgcacagc	gatccattggatcttcaatt	gcgagtgtatcatatccata	tggagagcgttcttttgctc	cgatggggttcccaataaat	gcactctgtttctcattatt
cttttcggatattcttcggg	gactcttcctgtttcacatc	cagtaattccagatgctgtc	aagatcgttcactgacttca	cacaagcgtatttcatagcc	tccaagctctttattcaact
aactgtgctagctacatcga	agtgcatccaaaaggttctg	tacgatagttccatttcctt	cttggtaggcggtgacaatc	cacgagcacatacacgagtg	tcgacaaatcatgccacctc
aaaaccttctgtttccggat	gttgctgctaaactgtgctg	tgttttgagtgattggctgt	tgaagcacgattccagggat	gcggagctcaaacatcgata	aaatatttcgcctgttcttc
tataagcgtctgcatcgact	tggtggaggtctggaagaac	ggtgagaggttgactgttat	acagtatatctactccaggg	aaagggcgacaccgtacaac	cttatccttctttgccattt
aaccaggacattggcaatgt	gatgatgatgatggtggaga	gatgatcctgaagacgtcga	cacaacctcaacgtcttcat	gcaactgacgagcttgcaaa	gataccgttccttgtgtgtt
acctttttaatgagcccaag	ttcgatgaccgcttgtactt	gagtttgctgatgagcttga	aatccaggtgttcgagaact	gatggaggtaattctgaggc	ttgttaactccgaatctggc
cgggattttctttgttccaa	ttgaactgtcttggctttgg	ggtgttcttcggtgtagaag	gaagtaggtgcaaggagtga		gcttgcagaatttacaccac
ggttcaggaccacagtaaac	ctcgtctcggttttctcaaa	atgatcggtttgctttggag	gttacagctaggatccagtg		aacgatcagttgcgtactcg
aaacatcgaagcttccggtt	acggattgcagacaagcttc	atcttccgtgctgaattgag	ggatgaactcagagattctt		cctgactgtcagttatatcg
gtgaactactcagaaggcgt	gtgcaatcgatagtagagcc	ctccacaattgacacactca	cccagagttgacttgagtag		tactgctatacgcaccactt
caattttgtcagtctgtgct	atttctattggtcggcgaac	cgacgccataatggagtatt	ttcaggttaagctgggcaag		tgctgtgtggtcagtgcaat
ttttgttctgagagcgttct	ttgttggatgtggtttttgc	atgcgttgcagaggtagttt	gaaggctgcgtattcaatga		catcgtatgcatcattgctg
tgcgatttttggagtattcc	actctttttccttgttcttt	ttcatcttgaagtagaggcc	gcttccagatgcaaaatgac		atcctagacgcatttgcatc
tggtgatgatctgacagctg	tggttgaagatctgtgttgc	ttcaccaatggacgagcatg	atgcttgttttgtgatacac		tgatggaacgtgcgtcgatg
ccacctctgcgaacataaac	atcgtcggcatttgtgtgag	tttttgagcgttctgctgtc	ctgagccacaatcttcattg		cctcaacatcagattccgaa
tatctcattttctcagctgc	ttgaatgtgttgatggctcc	acgacagttgacacactcga	gcacttgtaactccttcata		taaccgtcggatcaatctgc
attgatgctactgatcccaa	ctgcgtgaattgcgagattt	atttcttctccagagtgttg	gttcttcctataatacttcc		aagcatatcatgtgtctgct
gatgtcattggatgctgtga	tgctattcatgagctcttga	acaagcattgcacactggat	ccatttccaattcactcatt		tagtacacatcgattcctgc
ggaagttgaagaggagccat		cgttccaccttatgaagttt	tgtgatatccccgattcttg
ggctttggaatctctggaag		atccttcttcatggtgattg	tcgatacagtgatgatttgc
tgtaaactgcttttgagcct		ttgcgattacgggtctgaat	cgagccatgtcattgtagag
attgaatcgaggcctagacg		tttcttcattcttcgcgatc	aagcccagtttgatgataca
ttgcacaggtgtatagtcag		gaagatgttgtaggcattcc
agatacgagtgggcgtattg		ccactttgatcaagttcgat
gttgcgaagattcttgtgga		agtgtttttcattccccaaa
aatgttttggcttgacgtct		tgtcggtgtcatgagcattg
cttcgattcgccaagaatgt		tggatgctgggaatgcatat
tgtgctcgaacgtattctga		tcctcgatcgagttgaagta
cacctggaatgcggaagatg		ggcacgttttatactccaat
ctccgaagactttttttggt		tccaaagtccaccatcattg
